# Novel regulatory and transcriptional networks associated with resistance to platinum-based chemotherapy in ovarian cancer

**DOI:** 10.1101/2020.09.09.289868

**Authors:** Danai G. Topouza, Jihoon Choi, Sean Nesdoly, Anastasiya Tarnouskaya, Christopher J.B. Nicol, Qing Ling Duan

**Affiliations:** Department of Biomedical and Molecular Sciences, Queen’s University, Kingston, Ontario, Canada; School of Computing, Queen’s University, Kingston, Ontario, Canada; Department of Pathology and Molecular Medicine, Queen’s University, Kingston, Ontario, Canada; Division of Cancer Biology and Genetics, Queen’s University Cancer Research Institute, Queen’s University, Kingston, Ontario, Canada

**Author notes:** Correspondence: Qing Ling Duan, Computational Genomics Laboratory, Botterell Hall, Room 530, 18 Stuart St, Kingston, ON, Canada, K7L 3N6.

**Keywords:** Drug Resistance, Neoplasm, Carcinoma, Ovarian Epithelial, High-Throughput RNA Sequencing, Gene Regulatory Networks, MicroRNAs, Quantitative Trait Loci

## Abstract

**Background:** High-grade serous ovarian cancer (HGSOC) is a highly lethal gynecologic cancer, in part due to resistance to platinum-based chemotherapy reported among 20% of patients. This study aims to elucidate the biological mechanisms underlying chemotherapy resistance, which remain poorly understood.

**Methods:** Sequencing data (mRNA and microRNA) from HGSOC patients were analyzed to identify differentially expressed genes and co-expressed transcript networks associated with chemotherapy response. Initial analyses used datasets from The Cancer Genome Atlas and then replicated in two independent cancer cohorts. Moreover, transcript expression datasets and genomics data (i.e. single nucleotide polymorphisms) were integrated to determine potential regulation of the associated mRNA networks by microRNAs and expression quantitative trait loci (eQTLs).

**Results:** In total, 196 differentially expressed mRNAs were enriched for adaptive immunity and translation, and 21 differentially expressed microRNAs were associated with angiogenesis. Moreover, co-expression network analysis identified two mRNA networks associated with chemotherapy response, which were enriched for ubiquitination and lipid metabolism, as well as three associated microRNA networks enriched for lipoprotein transport and oncogenic pathways. In addition, integrative analyses revealed potential regulation of the mRNA networks by the associated microRNAs and eQTLs.

**Conclusion:** We report novel transcriptional networks and pathways associated with resistance to platinum-based chemotherapy among HGSOC patients. These results aid our understanding of the effector networks and regulators of chemotherapy response, which will improve drug efficacy and identify novel therapeutic targets for ovarian cancer.
