## Supplementary Data 1 for "Novel regulatory and transcriptional networks associated with resistance to platinum-based chemotherapy in ovarian cancer"

### Sheet: miRNet
Supplementary Data 1A. Experimentally validated mRNA-miRNA interactions retrieved by miRNet
Integrated Networks	ID	Accession	Target	TargetID	Experiment	Literature	Tissue
lavenderblush3-plum	hsa-mir-222-3p	MIMAT0000279	PSIP1	11168	HITS-CLIP	Xue et al. (2013) [1]	Unspecified
	hsa-mir-221-3p	MIMAT0000278	NFIB	4781	Chimeric fragments	Grosswendt et al. (2014) [2]	Unspecified
	hsa-mir-221-5p	MIMAT0004568	SMU1	55234	HITS-CLIP	Kameswaran et al. (2014) [3]	Unspecified
	hsa-mir-222-3p	MIMAT0000279	VCP	7415	CLASH	Helwak et al. (2013) [4]	Unspecified
	hsa-mir-221-3p	MIMAT0000278	TOPORS	10210	HITS-CLIP	Balakrishnan et al. (2014) [5]	Unspecified
	hsa-mir-222-3p	MIMAT0000279	SLC25A51	92014	CLASH	Helwak et al. (2013) [4]	Unspecified
	hsa-mir-221-3p	MIMAT0000278	VCP	7415	PAR-CLIP	Lipchina et al. (2011) [6]	Unspecified
	hsa-mir-221-5p	MIMAT0004568	VCP	7415	HITS-CLIP	Balakrishnan et al. (2014) [5]	Unspecified
	hsa-mir-221-5p	MIMAT0004568	DNAJA1	3301	HITS-CLIP	Balakrishnan et al. (2014) [5]	Unspecified
darkolivegreen-ivory	hsa-mir-212-3p	MIMAT0000269	RPL18	6141	HITS-CLIP	Karginov et al. (2013) [7]	Unspecified
	hsa-mir-140-3p	MIMAT0004597	FASTK	10922	PAR-CLIP	Kishore et al. (2011) [8]	Unspecified
	hsa-mir-361-3p	MIMAT0004682	RPL18	6141	HITS-CLIP	Karginov et al. (2013) [7]	Unspecified
	hsa-mir-361-3p	MIMAT0004682	OAZ1	4946	HITS-CLIP	Karginov et al. (2013); Kameswaran et al. (2014) [3, 7]	Unspecified
	hsa-mir-103a-3p	MIMAT0000101	MYL12A	10627	HITS-CLIP	Balakrishnan et al. (2014); Karginov et al. (2013) [5, 7]	Unspecified
	hsa-mir-107	MIMAT0000104	MYL12A	10627	HITS-CLIP, Microarrays	Balakrishnan et al. (2014); Karginov et al. (2013); Nelson et al. (2011) [5, 7, 9]	Unspecified
	hsa-mir-1306-5p	MIMAT0022726	HTRA2	27429	HITS-CLIP	Karginov et al. (2013) [7]	Unspecified
	hsa-mir-103a-3p	MIMAT0000101	ACADVL	37	HITS-CLIP	Balakrishnan et al. (2014) [5]	Unspecified
	hsa-mir-107	MIMAT0000104	ACADVL	37	HITS-CLIP	Balakrishnan et al. (2014) [5]	Unspecified
	hsa-mir-140-3p	MIMAT0004597	SOD1	6647	HITS-CLIP	Xue et al. (2013) [1]	Unspecified
	hsa-mir-1306-5p	MIMAT0022726	RHOT2	89941	HITS-CLIP	Karginov et al. (2013) [7]	Unspecified
[1] Y. Xue, K. Ouyang, J. Huang, Y. Zhou, H. Ouyang, H. Li, G. Wang, Q. Wu, C. Wei, Y. Bi, L. Jiang, Z. Cai, H. Sun, K. Zhang, Y. Zhang, J. Chen, X.D. Fu, Direct conversion of fibroblasts to neurons by reprogramming PTB-regulated microRNA circuits, Cell, 152 (2013) 82-96. [2] S. Grosswendt, A. Filipchyk, M. Manzano, F. Klironomos, M. Schilling, M. Herzog, E. Gottwein, N. Rajewsky, Unambiguous ide…

### Sheet: miRGate
Supplementary Data 1B. Computationally predicted mRNA-miRNA interactions retrieved by miRGate
#Input Gene: The gene identifier provided in the query by the user
#Input Mirna: The miRNA identifier provided in the query by the user
#Transcript: The transcript in the prediction group
#Mirna: The miRNA in the prediction group
#ENCODE isoform: whether the isoform is the ENCODE principal isoform.
#Amplified UTR: whether the transcript UTR is known or was amplified.
#Start: The binding start position of the prediction group (if the group has more than one prediction	this is the left most position).
#Stop: The binding end position of the prediction group (if the group has more than one prediction	this is the right most position).
#Agreement: The agreement score	which is a weighted mean (using each method's experimental AUC) of the computational methods scores in the prediction group.
#Computational Predictions: number of computational methods supporting this prediction group.
#Confirmed Predictions: number of confirmed databases of gene-miRNA biding supporting this prediction group.
#Computational Predictions (method|target-site|start|stop|score): details of the computational predictions supporting this prediction group.
#Confirmed predictions (method|type|PMID): detail of the cofirmed database entries supporting this prediction group.
Integrated Networks	Input Gene	Transcript	miRNA	Biotype	ENCODE isoform	Amplified UTR	Start	Stop	Agreement	Computational Predictions	Confirmed Predictions	Computational Predictions (method|target-site|start|stop|score)
lavenderblush3-plum	PPAPDC2	ENST00000381883	hsa-mir-222-5p	protein_coding	PRINCIPAL	FALSE	155	179	0.191027	2	0	Microtar|8mer|173|178|-0.863350042828295|;Miranda|7mer-1A|155|179|1.0718982884376|;
	PPAPDC2	ENST00000381883	hsa-mir-222-5p	protein_coding	PRINCIPAL	FALSE	1836	1841	-0.874756	1	0	Microtar|8mer|1836|1841|-0.87475584746292|;
	PPAPDC2	ENST00000381883	hsa-mir-221-5p	protein_coding	PRINCIPAL	FALSE	916	937	1.12675	1	0	Miranda|Offset 3-8 6mer|916|937|1.12675096317469|;
	PPAPDC2	ENST00000381883	hsa-mir-221-5p	protein_coding	PRINCIPAL	FALSE	132	153	0.180402	2	0	Miranda|N/A|132|153|1.05818511975333|;Microtar|7mer-m8|147|152|-0.870278223624131|;
	AK3	ENST00000381809	hsa-mir-222-5p	protein_coding	PRINCIPAL	FALSE	111	131	1.11304	1	0	Miranda|7mer-m8|111|131|1.11303779449042|;
	CDC37L1	ENST00000381854	hsa-mir-222-3p	protein_coding	PRINCIPAL	FALSE	889	909	1.11304	1	0	Miranda|7mer-m8|889|909|1.11303779449042|;
	CAAP1	ENST00000333916	hsa-mir-222-5p	protein_coding	PRINCIPAL	FALSE	1097	1123	1.20903	1	0	Miranda|7mer-m8|1097|1123|1.20902997528032|;
	CDC37L1	ENST00000381854	hsa-mir-221-3p	protein_coding	PRINCIPAL	FALSE	887	909	1.0719	1	0	Miranda|7mer-m8|887|909|1.0718982884376|;
	CAAP1	ENST00000333916	hsa-mir-221-5p	protein_coding	PRINCIPAL	FALSE	694	718	1.14046	1	0	Miranda|N/A|694|718|1.14046413185896|;
	CDC37L1	ENST00000381854	hsa-mir-221-5p	protein_coding	PRINCIPAL	FALSE	1115	1134	1.31874	1	0	Miranda|8mer|1115|1134|1.3187353247545|;
	CDC37L1	ENST00000381854	hsa-mir-221-5p	protein_coding	PRINCIPAL	FALSE	145	167	1.0719	1	0	Miranda|N/A|145|167|1.0718982884376|;
	NFX1	ENST00000379540	hsa-mir-221-5p	protein_coding	PRINCIPAL	FALSE	748	769	0.20175	2	0	Microtar|7mer-m8|763|768|-0.872619157510717|;Miranda|7mer-m8|748|769|1.09932462580615|;
darkolivegreen-ivory	RCC1	ENST00000373832	hsa-miR-1306-5p	protein_coding	PRINCIPAL	FALSE	785	805	1.11304	1	0	Miranda|7mer-m8|785|805|1.11303779449042|;
	RCC1	ENST00000373832	hsa-miR-1306-3p	protein_coding	PRINCIPAL	FALSE	675	693	1.30502	1	0	Miranda|7mer-m8|675|693|1.30502215607023|;
	TSSK6	ENST00000360913	hsa-miR-212-5p	protein_coding	PRINCIPAL	FALSE	13	36	0.316086	2	0	Microtar|7mer-m8|30|35|-0.867640811030591|;Miranda|7mer-m8|13|36|1.30502215607023|;
	TSSK6	ENST00000360913	hsa-miR-212-5p	protein_coding	PRINCIPAL	FALSE	658	680	0.178392	2	0	Microtar|7mer-m8|674|679|-0.874694700443757|;Miranda|N/A|658|680|1.05818511975333|;
	TSSK6	ENST00000360913	hsa-miR-212-5p	protein_coding	PRINCIPAL	FALSE	44	49	-0.869536	1	0	Microtar|7mer-m8|44|49|-0.869536286345637|;
	ACBD4	ENST00000321854	hsa-miR-128-1-5p	protein_coding	PRINCIPAL	FALSE	500	523	0.117505	2	0	Miranda|7mer-m8|500|523|1.0718982884376|;Rnahybrid|Offset 1-7 7mer-m8|515|522|-0.872932832531201|;
	ACBD4	ENST00000321854	hsa-miR-128-2-5p	protein_coding	PRINCIPAL	FALSE	501	523	0.124162	2	0	Miranda|7mer-m8|501|523|1.08561145712188|;Rnahybrid|Offset 1-7 7mer-m8|515|522|-0.873597482390991|;
	MRPL55	ENST00000411464	hsa-miR-1306-5p	protein_coding	PRINCIPAL	FALSE	35	41	-0.874295	1	0	Rnahybrid|Offset 3-9 7mer-m8|35|41|-0.874295427824345|;
