## Supplementary material for "Novel regulatory and transcriptional networks associated with resistance to platinum-based chemotherapy in ovarian cancer": Table S1

### Sheet: Sheet1
Table S1. Differential mRNA transcript expression analysis results.
Transcript ID	Mean of normalized counts	log2 fold change	log2 fold change standard error	Wald statistic	Wald test p-value	Benamini-Hochberg adjusted p-value
ENST00000489392	613.397	2.39224	0.316909	7.54868	4.39707e-14	1.97657e-09
ENST00000480492	1594.12	-3.1026	0.467485	-6.6368	3.20576e-11	5.35972e-07
ENST00000390555	12364.2	-2.6347	0.397954	-6.62062	3.57697e-11	5.35972e-07
ENST00000361451	141.317	1.62617	0.248843	6.53494	6.3637e-11	7.15153e-07
ENST00000482769	7711.49	-3.11468	0.482459	-6.45585	1.07613e-10	8.68359e-07
ENST00000221972	578.219	-2.02558	0.314817	-6.43415	1.24166e-10	8.68359e-07
ENST00000390559	15842	-2.48935	0.388026	-6.41542	1.40438e-10	8.68359e-07
ENST00000390626	2436.29	-3.03675	0.475082	-6.39204	1.63686e-10	8.68359e-07
ENST00000544000	129.694	1.62302	0.254279	6.38282	1.73857e-10	8.68359e-07
ENST00000390596	1035.05	-3.09723	0.507763	-6.09976	1.06229e-09	4.7752e-06
ENST00000473726	6033.39	-2.82421	0.470939	-5.99698	2.01023e-09	8.21488e-06
ENST00000470318	294.048	1.75505	0.296224	5.92473	3.12802e-09	1.17176e-05
ENST00000424685	278.147	-2.52743	0.432061	-5.84972	4.92404e-09	1.70266e-05
ENST00000545908	69.905	1.90172	0.330685	5.75085	8.8798e-09	2.81929e-05
ENST00000496168	6844.86	-2.44578	0.426014	-5.74108	9.40766e-09	2.81929e-05
ENST00000380956	354.833	-1.75138	0.305848	-5.72632	1.02633e-08	2.88348e-05
ENST00000336375	706.138	-2.06755	0.363748	-5.68402	1.31562e-08	3.47881e-05
ENST00000390615	3137.02	-2.47445	0.437655	-5.65387	1.56875e-08	3.91769e-05
ENST00000390930	509.434	1.67615	0.298721	5.61109	2.01054e-08	4.55905e-05
ENST00000390630	1088.81	-2.49687	0.44511	-5.60956	2.02841e-08	4.55905e-05
ENST00000390294	2798.59	-2.53757	0.455143	-5.57532	2.4708e-08	5.28892e-05
ENST00000390243	11515.5	-2.38595	0.432574	-5.51569	3.47412e-08	7.09858e-05
ENST00000390237	205726	-2.15937	0.401534	-5.37779	7.54065e-08	0.000147377
ENST00000577759	986.616	1.21228	0.226645	5.34879	8.85446e-08	0.000165844
ENST00000310164	375.136	1.80043	0.339957	5.29606	1.18327e-07	0.000212762
ENST00000390605	1936.44	-2.52158	0.477769	-5.27782	1.30733e-07	0.000224875
ENST00000358278	116.742	1.02302	0.194054	5.27183	1.35069e-07	0.000224875
ENST00000498574	3558.72	-2.43562	0.463927	-5.25001	1.5209e-07	0.000244169
ENST00000393370	526.254	1.44696	0.276759	5.22823	1.71138e-07	0.000265275
ENST00000374704	169.501	-1.30426	0.250112	-5.21471	1.84104e-07	0.000275861
ENST00000584164	4341.06	1.35982	0.263219	5.16611	2.39021e-07	0.000346596
ENST00000390551	21830.6	-1.9499	0.37823	-5.15531	2.53206e-07	0.000355691
ENST00000390543	14253.7	-1.97324	0.384669	-5.12971	2.90191e-07	0.000385771
ENST00000390276	459.14	-2.61311	0.509509	-5.12868	2.91783e-07	0.000385771
ENST00000457233	177.848	-1.22414	0.239672	-5.10757	3.26329e-07	0.000419118
ENST00000474482	80.6221	1.78206	0.349672	5.09637	3.46229e-07	0.000432324
ENST00000505244	69.7036	1.11411	0.21976	5.06967	3.985e-07	0.000484145
ENST00000375105	207.933	-1.78364	0.352455	-5.06061	4.17924e-07	0.000494382
ENST00000390323	28214.6	-1.91573	0.379106	-5.05327	4.34312e-07	0.000500595
ENST00000490686	1638.49	-2.36422	0.474145	-4.98627	6.15546e-07	0.000691751
ENST00000390277	299.282	-2.24055	0.450625	-4.97209	6.62343e-07	0.000726186
ENST00000342743	194.773	1.89159	0.383736	4.92939	8.24885e-07	0.000862355
ENST00000332131	87.9346	-1.62511	0.329679	-4.92938	8.24908e-07	0.000862355
ENST00000390265	3247.45	-2.74596	0.558025	-4.92086	8.61653e-07	0.000880046
ENST00000266557	373.527	-1.05682	0.214952	-4.91651	8.80986e-07	0.000880046
ENST00000518875	559.712	1.09975	0.225067	4.88631	1.02746e-06	0.00100405
ENST00000390633	2597.88	-2.4585	0.504203	-4.87602	1.0825e-06	0.00103533
ENST00000390597	987.139	-2.40602	0.493953	-4.87094	1.11067e-06	0.00104015
ENST00000393067	489.937	-1.32618	0.273963	-4.84073	1.29365e-06	0.00113627
ENST00000390319	5210.38	-2.29556	0.474373	-4.83915	1.30395e-06	0.00113627
ENST00000495552	181.317	-1.23409	0.255087	-4.83792	1.31203e-06	0.00113627
ENST00000538650	86.4206	1.60311	0.331388	4.83756	1.31442e-06	0.00113627
ENST00000448155	4380.73	-2.26656	0.469901	-4.82349	1.41064e-06	0.00119644
ENST00000314646	322.753	-1.05482	0.21934	-4.80907	1.51632e-06	0.00126225
ENST00000485706	887.53	1.14423	0.238723	4.79312	1.64204e-06	0.00132842
ENST00000550653	199.287	1.03608	0.216347	4.78898	1.67628e-06	0.00132842
ENST00000311737	2218.89	-2.09896	0.438378	-4.78801	1.68446e-06	0.00132842
ENST00000563209	339.295	-1.18992	0.248839	-4.78189	1.73655e-06	0.00134589
ENST00000298355	159.558	1.41253	0.296669	4.76132	1.92331e-06	0.00146537
ENST00000528987	155.577	-1.0941	0.231089	-4.73456	2.19529e-06	0.0016286
ENST00000390297	2522.22	-2.01764	0.426274	-4.73321	2.21001e-06	0.0016286
ENST00000390309	3076.87	-2.19145	0.464851	-4.7143	2.42544e-06	0.00175852
ENST00000503120	117.993	-1.4365	0.305462	-4.7027	2.56742e-06	0.00183191
ENST00000551150	95.3074	1.14341	0.244862	4.66962	3.01755e-06	0.00211945
ENST00000410078	395.766	-1.79177	0.384558	-4.6593	3.17279e-06	0.0021942
ENST00000586054	1127.39	1.34071	0.288983	4.63941	3.49406e-06	0.00237977
ENST00000316403	694.99	-1.63726	0.354498	-4.61852	3.86483e-06	0.00259301
ENST00000317623	211.778	1.5005	0.326514	4.5955	4.31718e-06	0.00284496
ENST00000354434	1493.49	1.29914	0.283005	4.59053	4.42131e-06	0.00284496
ENST00000288398	109.103	1.25459	0.273326	4.59011	4.43022e-06	0.00284496
ENST00000392178	270.967	0.969564	0.211525	4.58368	4.56859e-06	0.0028925
ENST00000463740	19794	0.971054	0.212649	4.56645	4.96045e-06	0.00309698
ENST00000390616	954.498	-2.21342	0.485237	-4.56153	5.07824e-06	0.00311408
ENST00000322985	308.182	-0.884706	0.194034	-4.55955	5.12641e-06	0.00311408
ENST00000390325	35419.4	-1.69878	0.372986	-4.55455	5.24979e-06	0.00314651
ENST00000572218	337.294	1.33615	0.293705	4.5493	5.3825e-06	0.00318361
ENST00000382192	171.371	-0.997739	0.219877	-4.5377	5.68699e-06	0.00332002
ENST00000508855	410.182	0.60851	0.13422	4.53366	5.79703e-06	0.00334087
ENST00000390619	3912.55	-2.10315	0.46478	-4.52503	6.03866e-06	0.00343608
ENST00000262426	177.106	0.893265	0.198052	4.51027	6.47466e-06	0.00363811
ENST00000594768	395.747	1.62875	0.362057	4.4986	6.84018e-06	0.00379605
ENST00000304734	269.457	-0.895233	0.199474	-4.48798	7.19013e-06	0.0039416
ENST00000497825	2956.82	0.664794	0.148464	4.47783	7.54068e-06	0.00404076
ENST00000542731	101.396	1.59999	0.357336	4.47754	7.55081e-06	0.00404076
ENST00000257860	87.7612	-1.33757	0.301004	-4.44368	8.84312e-06	0.00467666
ENST00000464124	372.836	0.708749	0.159704	4.43788	9.08509e-06	0.00474875
ENST00000167586	1659.26	-1.55175	0.351294	-4.41724	9.99702e-06	0.00516536
ENST00000377892	370.504	1.21956	0.277597	4.39326	1.11665e-05	0.00570406
ENST00000390613	4155.37	-1.97396	0.449868	-4.38787	1.14468e-05	0.00578151
ENST00000390598	1991.01	-2.04593	0.466579	-4.38497	1.16003e-05	0.00579398
ENST00000390285	1418.75	-1.83898	0.420583	-4.37245	1.22859e-05	0.00606897
ENST00000441378	1727.99	0.691761	0.158386	4.36756	1.2564e-05	0.0061389
ENST00000492920	197.308	-1.7256	0.395509	-4.36298	1.28304e-05	0.00620164
ENST00000233596	986.034	0.999857	0.229994	4.34732	1.37812e-05	0.00659033
ENST00000390545	25355.1	-1.60017	0.36841	-4.34346	1.40259e-05	0.00663677
ENST00000390270	1988.09	-1.97162	0.455058	-4.33268	1.47304e-05	0.00689753
ENST00000563067	130.496	1.11162	0.25703	4.32485	1.52637e-05	0.00707354
ENST00000249501	171.369	1.05672	0.244539	4.32128	1.55128e-05	0.00711562
ENST00000283147	545.461	-0.996575	0.23179	-4.29946	1.71211e-05	0.00777402
ENST00000367362	243.601	-1.05876	0.247238	-4.28234	1.84934e-05	0.00831317
ENST00000472198	386.25	-1.55629	0.364063	-4.27478	1.91329e-05	0.00851517
ENST00000396625	209.412	-0.938084	0.219559	-4.27259	1.93217e-05	0.00851517
ENST00000225504	99.6616	-0.885532	0.208355	-4.25011	2.13665e-05	0.00932493
ENST00000523674	397.444	0.926145	0.218352	4.24153	2.22001e-05	0.00959559
ENST00000375225	350.124	0.553421	0.130611	4.23718	2.26346e-05	0.0096902
ENST00000418209	1753.76	-1.63253	0.385591	-4.23385	2.29724e-05	0.00974204
ENST00000395748	92.1576	1.36399	0.32294	4.22367	2.40353e-05	0.0100975
ENST00000457714	197.967	-1.30954	0.311784	-4.20013	2.6676e-05	0.0111032
ENST00000369769	77.4167	-0.995714	0.237587	-4.19095	2.77786e-05	0.011456
ENST00000566942	139.335	-0.874283	0.20949	-4.17339	3.00101e-05	0.0122638
ENST00000372314	318.431	1.3	0.311848	4.1687	3.06347e-05	0.0124062
ENST00000443556	186.712	0.560281	0.134728	4.1586	3.20209e-05	0.0128518
ENST00000492167	14346.8	-1.84642	0.445143	-4.14792	3.35508e-05	0.0133467
ENST00000226279	643.856	-0.954326	0.230804	-4.13479	3.55276e-05	0.0138674
ENST00000461311	147.573	0.916009	0.221601	4.13359	3.57142e-05	0.0138674
ENST00000383703	416.537	-1.51064	0.365494	-4.13313	3.57852e-05	0.0138674
ENST00000489652	292.985	0.843777	0.204532	4.12541	3.70076e-05	0.0142185
ENST00000464162	915.917	-1.95217	0.474272	-4.11614	3.85272e-05	0.0146769
ENST00000488441	673.69	0.593648	0.14516	4.08961	4.3209e-05	0.0163221
ENST00000562272	713.103	0.841813	0.20602	4.08607	4.38734e-05	0.016435
ENST00000543152	93.9837	-1.29625	0.31786	-4.07805	4.54159e-05	0.0168722
ENST00000368089	152.675	-0.983783	0.241681	-4.07058	4.68962e-05	0.0171939
ENST00000222381	238.85	-1.52031	0.373557	-4.06983	4.70467e-05	0.0171939
ENST00000466898	115.293	0.778806	0.192457	4.04665	5.19548e-05	0.0187661
ENST00000608548	113.84	-0.680377	0.168176	-4.04563	5.21836e-05	0.0187661
ENST00000572418	82.8525	-1.03675	0.25656	-4.04096	5.3232e-05	0.0189911
ENST00000373691	121.879	-1.33464	0.330662	-4.03627	5.43075e-05	0.0192076
ENST00000335119	87.2643	-0.899167	0.222863	-4.03461	5.46933e-05	0.0192076
ENST00000390609	3387.12	-1.75514	0.435304	-4.03197	5.53104e-05	0.0192737
ENST00000222543	2400.15	0.963592	0.239242	4.02769	5.63269e-05	0.019477
ENST00000487727	239.989	1.41296	0.352281	4.01088	6.04938e-05	0.0207581
ENST00000488391	157.493	1.12907	0.282023	4.00347	6.24214e-05	0.0212573
ENST00000231137	432.761	-1.00307	0.250883	-3.99814	6.38421e-05	0.0215777
ENST00000373298	959.584	-0.831601	0.208455	-3.98936	6.62531e-05	0.0222255
ENST00000413272	96.873	-0.932889	0.233954	-3.98748	6.67774e-05	0.0222354
ENST00000422183	195.362	1.12914	0.28375	3.97935	6.91037e-05	0.0228408
ENST00000393198	2455.47	1.30071	0.32756	3.9709	7.16028e-05	0.0234941
ENST00000302125	401.015	-1.8612	0.469186	-3.96687	7.28219e-05	0.0237209
ENST00000594088	124.93	0.713809	0.180256	3.95998	7.49551e-05	0.0241599
ENST00000322995	171.843	0.663952	0.167725	3.95856	7.54018e-05	0.0241599
ENST00000261180	253.5	1.7799	0.449827	3.95686	7.5941e-05	0.0241599
ENST00000382148	190.594	1.13487	0.286913	3.95544	7.63927e-05	0.0241599
ENST00000254801	7230.47	-1.3618	0.34441	-3.954	7.68568e-05	0.0241599
ENST00000273158	8632.94	0.436437	0.110699	3.94256	8.06154e-05	0.0251201
ENST00000475555	677.818	0.565694	0.143529	3.94134	8.1029e-05	0.0251201
ENST00000428715	445.856	1.44695	0.367306	3.93936	8.17e-05	0.0251546
ENST00000390252	3842.09	-1.64446	0.418373	-3.93062	8.4728e-05	0.0258481
ENST00000534180	828.661	-0.816988	0.207908	-3.92956	8.51021e-05	0.0258481
ENST00000223423	119.613	0.682095	0.173708	3.92668	8.61278e-05	0.025984
ENST00000261200	751.038	-0.927446	0.237429	-3.90621	9.37556e-05	0.0280967
ENST00000414691	212.439	-0.984464	0.252296	-3.90202	9.53928e-05	0.028398
ENST00000439860	277.048	0.565823	0.145204	3.89674	9.74967e-05	0.0288334
ENST00000510083	3859.78	0.578811	0.148764	3.89079	9.9918e-05	0.0293563
ENST00000526980	104.288	-1.11196	0.286199	-3.88526	0.000102221	0.029838
ENST00000438133	130.542	1.03924	0.267697	3.88216	0.000103531	0.0300255
ENST00000610058	67.9479	0.748341	0.192934	3.87874	0.000104997	0.0302553
ENST00000390622	596.047	-1.67616	0.433771	-3.86416	0.000111471	0.0316206
ENST00000477007	92.9299	0.4699	0.121622	3.86361	0.000111722	0.0316206
ENST00000557035	108.952	1.19267	0.308714	3.86334	0.000111845	0.0316206
ENST00000470160	307.955	1.06564	0.276112	3.85945	0.000113643	0.031928
ENST00000459725	588.348	0.673876	0.174961	3.85158	0.000117356	0.0326085
ENST00000259455	530.238	-1.43565	0.3729	-3.84995	0.000118141	0.0326085
ENST00000543284	1526.23	0.378719	0.0983943	3.84899	0.000118604	0.0326085
ENST00000542977	191.476	0.709422	0.18435	3.84825	0.000118967	0.0326085
ENST00000540147	2032.98	-1.02735	0.267934	-3.83435	0.000125898	0.0340295
ENST00000390305	2105.12	-1.9025	0.496429	-3.83237	0.000126912	0.0340295
ENST00000297625	4123.71	-0.538664	0.140615	-3.83078	0.000127739	0.0340295
ENST00000584021	249.467	1.0775	0.281316	3.83019	0.000128044	0.0340295
ENST00000438552	484.437	-0.895588	0.233854	-3.82968	0.000128308	0.0340295
ENST00000246080	192.11	0.828566	0.216464	3.82773	0.00012933	0.0340295
ENST00000377873	144.981	-0.794249	0.207511	-3.8275	0.00012945	0.0340295
ENST00000339732	270.312	0.957062	0.250281	3.82395	0.000131333	0.0341839
ENST00000602211	92.9257	0.675658	0.176741	3.82286	0.00013191	0.0341839
ENST00000368340	223.452	-0.762269	0.199437	-3.8221	0.000132319	0.0341839
ENST00000431090	92.1754	-0.513396	0.134666	-3.81238	0.000137637	0.0353546
ENST00000493060	109.937	1.14546	0.300774	3.80838	0.00013988	0.0357267
ENST00000309134	252.1	0.700685	0.184269	3.80251	0.000143237	0.0363772
ENST00000477670	87.6664	0.496723	0.130764	3.79863	0.000145499	0.0365468
ENST00000357692	111.809	-1.57016	0.413422	-3.79795	0.000145898	0.0365468
ENST00000589986	8079.73	0.794699	0.209286	3.79719	0.000146343	0.0365468
ENST00000494062	569.04	-1.17432	0.309477	-3.79454	0.00014792	0.0367364
ENST00000363217	1847.35	1.16962	0.3087	3.78887	0.000151334	0.0373779
ENST00000369448	2303.76	-0.760873	0.201096	-3.78363	0.000154556	0.0379649
ENST00000485756	2347.83	1.03454	0.274447	3.76955	0.000163542	0.039954
ENST00000465499	126.102	0.733024	0.194848	3.76203	0.000168541	0.0405145
ENST00000316694	341.329	-0.953346	0.253426	-3.76184	0.00016867	0.0405145
ENST00000462351	83.4487	1.04567	0.278	3.76141	0.00016896	0.0405145
ENST00000416016	355.785	1.35691	0.360814	3.7607	0.000169441	0.0405145
ENST00000519597	149.849	1.20323	0.32147	3.74289	0.000181914	0.0432667
ENST00000521588	98.8722	-0.65156	0.174178	-3.74077	0.000183458	0.0434043
ENST00000527449	641.851	0.536403	0.143552	3.73665	0.00018649	0.0438907
ENST00000513868	460.24	0.689041	0.184635	3.73192	0.000190029	0.0444905
ENST00000417279	1896.99	-1.63278	0.439061	-3.71881	0.000200166	0.0466211
ENST00000591126	854.511	-0.896589	0.24212	-3.70307	0.000213005	0.0493558
ENST00000329410	177.895	-0.760009	0.205462	-3.69902	0.000216431	0.0497024
ENST00000389312	809.274	0.907211	0.245279	3.69869	0.000216713	0.0497024
