## Supplementary material for "Novel regulatory and transcriptional networks associated with resistance to platinum-based chemotherapy in ovarian cancer": Table S2

### Sheet: Sheet1
Table S2. Differential microRNA isoform expression analysis results.
microRNA isoform ID	Mean of normalized counts	log2 fold change	log2 fold change standard error	Wald statistic	Wald test p-value	Benamini-Hochberg adjusted p-value
hsa.mir.206_hg18.6.52117158.52117179..	37.9039	-2.83496	0.505094	-5.61275	1.99139e-08	6.31869e-05
hsa.mir.1974_hg18.MT.14687.14711..	1.71248	-2.26941	0.500258	-4.53649	5.71995e-06	NA
hsa.mir.199b_hg18.9.130046849.130046868..	13.9873	0.930792	0.213259	4.3646	1.27353e-05	0.0137281
hsa.mir.148a_hg18.7.25956108.25956127..	36.9739	-0.696861	0.160308	-4.34701	1.38003e-05	0.0137281
hsa.mir.199a.2_hg18.1.170380321.170380340..	9.39376	0.927281	0.217576	4.26187	2.02719e-05	0.0137281
hsa.mir.200b_hg18.1.1092403.1092426..	254.895	-0.808505	0.191874	-4.21373	2.51182e-05	0.0137281
hsa.mir.1974_hg18.MT.14680.14706..	9.62973	-1.55155	0.371137	-4.18053	2.90832e-05	0.0137281
hsa.mir.320a_hg18.8.22158457.22158471..	8.64045	-1.52044	0.3645	-4.17131	3.02858e-05	0.0137281
hsa.mir.103.1_hg18.5.167920486.167920510..	29.9355	-0.710096	0.173459	-4.09373	4.24482e-05	0.0150964
hsa.mir.199a.1_hg18.19.10789109.10789128..	4.59356	0.94386	0.230676	4.09171	4.28199e-05	0.0150964
hsa.mir.199a.1_hg18.19.10789148.10789168..	19.5723	0.736159	0.18584	3.96126	7.45556e-05	0.0236565
hsa.mir.199a.2_hg18.1.170380358.170380378..	19.3974	0.739817	0.189047	3.9134	9.10049e-05	0.0262508
hsa.mir.181d_hg18.19.13846724.13846744..	10.9467	-0.952266	0.245612	-3.87711	0.000105704	0.02795
hsa.let.7b_hg18.22.44888289.44888310..	984.061	0.478753	0.125127	3.82615	0.000130161	0.0317693
hsa.mir.151_hg18.8.141811869.141811890..	93.3683	-0.574779	0.151341	-3.79792	0.000145916	0.0330709
hsa.mir.205_hg18.1.207672134.207672150..	31.2746	-1.36839	0.369071	-3.70767	0.000209174	0.0438057
hsa.mir.886_hg18.5.135444168.135444187..	9.76662	-1.02024	0.2762	-3.69384	0.000220892	0.0438057
hsa.mir.200b_hg18.1.1092403.1092425..	1041.85	-0.632142	0.174512	-3.62235	0.000291944	0.0496467
hsa.mir.203_hg18.14.103653559.103653582..	4.01696	-1.17451	0.325503	-3.6083	0.000308209	0.0496467
hsa.mir.1974_hg18.MT.14682.14706..	56.0254	-1.10414	0.306228	-3.60562	0.000311408	0.0496467
hsa.mir.675_hg18.11.1974572.1974594..	16.2071	1.38852	0.385235	3.60435	0.000312932	0.0496467
