## Supplementary material for "Novel regulatory and transcriptional networks associated with resistance to platinum-based chemotherapy in ovarian cancer": Table S3

### Sheet: Sheet2
Table S3. Significant WGCNA module mRNAs and correlation to chemotherapy resistance.
Transcript ID	Module color	Correlation to chemoresistance	P value
ENST00000497556	darkolivegreen	0.108212	0.140433
ENST00000425053	darkolivegreen	0.0449559	0.541233
ENST00000481368	darkolivegreen	0.167653	0.0218193
ENST00000506584	darkolivegreen	0.0185398	0.801158
ENST00000479003	darkolivegreen	0.0925494	0.207737
ENST00000520236	darkolivegreen	0.108086	0.140897
ENST00000471763	darkolivegreen	-0.0299037	0.68454
ENST00000534482	darkolivegreen	0.0686934	0.350214
ENST00000484352	darkolivegreen	0.0146203	0.842576
ENST00000395757	darkolivegreen	0.116484	0.112373
ENST00000262570	darkolivegreen	0.107408	0.143422
ENST00000482111	darkolivegreen	0.164255	0.0246799
ENST00000465368	darkolivegreen	0.195823	0.00723251
ENST00000571697	darkolivegreen	0.0730161	0.320656
ENST00000479279	darkolivegreen	0.096664	0.188147
ENST00000593012	darkolivegreen	0.115036	0.116937
ENST00000474457	darkolivegreen	0.014639	0.842377
ENST00000463555	darkolivegreen	0.0435414	0.554046
ENST00000564397	darkolivegreen	0.0883613	0.229141
ENST00000466855	darkolivegreen	0.0407625	0.579639
ENST00000547944	darkolivegreen	0.131531	0.072748
ENST00000470944	darkolivegreen	0.00169582	0.981623
ENST00000409097	darkolivegreen	0.0964986	0.188907
ENST00000569675	darkolivegreen	0.107067	0.144704
ENST00000581150	darkolivegreen	0.0510245	0.487981
ENST00000476508	darkolivegreen	0.0331467	0.652452
ENST00000488299	darkolivegreen	0.0625231	0.395275
ENST00000503596	darkolivegreen	0.00813268	0.912038
ENST00000373832	darkolivegreen	0.178506	0.014512
ENST00000555443	darkolivegreen	0.0936521	0.202348
ENST00000489266	darkolivegreen	-0.0678468	0.356198
ENST00000472018	darkolivegreen	-0.0243933	0.740353
ENST00000468843	darkolivegreen	0.195012	0.00748189
ENST00000486234	darkolivegreen	0.14278	0.0512477
ENST00000561273	darkolivegreen	0.0758549	0.302151
ENST00000466174	darkolivegreen	0.112558	0.125086
ENST00000269214	darkolivegreen	0.0140905	0.848211
ENST00000555458	darkolivegreen	0.0431558	0.557564
ENST00000258201	darkolivegreen	0.0578094	0.431933
ENST00000545038	darkolivegreen	0.137043	0.0614424
ENST00000430348	darkolivegreen	0.105623	0.150232
ENST00000601350	darkolivegreen	0.10071	0.170235
ENST00000552341	darkolivegreen	0.0723165	0.325326
ENST00000552347	darkolivegreen	0.203821	0.00514266
ENST00000485896	darkolivegreen	0.0518431	0.48102
ENST00000496254	darkolivegreen	0.0790342	0.28228
ENST00000339438	darkolivegreen	0.0477403	0.516447
ENST00000490672	darkolivegreen	0.0464167	0.528157
ENST00000478423	darkolivegreen	0.0295284	0.688291
ENST00000538768	darkolivegreen	0.0332975	0.650974
ENST00000464991	darkolivegreen	0.0141421	0.847662
ENST00000579425	darkolivegreen	0.140605	0.0549337
ENST00000474384	darkolivegreen	0.0651653	0.37557
ENST00000539595	darkolivegreen	-0.0690964	0.347388
ENST00000411549	darkolivegreen	0.0213023	0.772287
ENST00000583834	darkolivegreen	0.123606	0.0919064
ENST00000360913	darkolivegreen	-0.0546979	0.457165
ENST00000376649	darkolivegreen	0.0245699	0.738542
ENST00000502597	darkolivegreen	-0.0154195	0.834091
ENST00000567229	darkolivegreen	0.130119	0.0759019
ENST00000484831	darkolivegreen	0.0862914	0.240276
ENST00000564903	darkolivegreen	0.200965	0.00581696
ENST00000392378	darkolivegreen	0.0546847	0.457274
ENST00000540866	darkolivegreen	0.064097	0.383464
ENST00000456380	darkolivegreen	0.0106888	0.88456
ENST00000400485	darkolivegreen	0.113976	0.120372
ENST00000465682	darkolivegreen	0.101723	0.165957
ENST00000551749	darkolivegreen	0.194478	0.00765021
ENST00000578611	darkolivegreen	0.0618123	0.400681
ENST00000547226	darkolivegreen	0.0925177	0.207893
ENST00000530796	darkolivegreen	0.0308737	0.674879
ENST00000593922	darkolivegreen	0.129006	0.0784641
ENST00000411464	darkolivegreen	0.0452839	0.538283
ENST00000371378	darkolivegreen	0.0730671	0.320317
ENST00000489767	darkolivegreen	-0.000836157	0.990938
ENST00000556772	darkolivegreen	0.151651	0.0382759
ENST00000441429	darkolivegreen	0.096126	0.190628
ENST00000497774	darkolivegreen	0.125157	0.0878709
ENST00000527797	darkolivegreen	-0.0222694	0.762252
ENST00000465218	darkolivegreen	0.00253018	0.972584
ENST00000321854	darkolivegreen	-0.0199535	0.786347
ENST00000302956	darkolivegreen	0.100543	0.170949
ENST00000456660	lavenderblush3	-0.130939	0.0740567
ENST00000380916	lavenderblush3	-0.138202	0.0592574
ENST00000330899	lavenderblush3	-0.197895	0.00662902
ENST00000380527	lavenderblush3	-0.150434	0.0398724
ENST00000397885	lavenderblush3	-0.162448	0.0263286
ENST00000496760	lavenderblush3	-0.0908609	0.216186
ENST00000359039	lavenderblush3	-0.195691	0.00727257
ENST00000379752	lavenderblush3	-0.132702	0.0702153
ENST00000429045	lavenderblush3	-0.0845166	0.25012
ENST00000336395	lavenderblush3	-0.233813	0.0012789
ENST00000381883	lavenderblush3	-0.204626	0.0049658
ENST00000380715	lavenderblush3	-0.134156	0.0671689
ENST00000379540	lavenderblush3	-0.16796	0.0215748
ENST00000263228	lavenderblush3	-0.117745	0.108508
ENST00000484265	lavenderblush3	-0.133314	0.06892
ENST00000380821	lavenderblush3	-0.140837	0.0545312
ENST00000380959	lavenderblush3	-0.214183	0.00324518
ENST00000318524	lavenderblush3	-0.192243	0.00839159
ENST00000259569	lavenderblush3	-0.187196	0.0103051
ENST00000397519	lavenderblush3	-0.17553	0.0162646
ENST00000380733	lavenderblush3	-0.189605	0.00934848
ENST00000242323	lavenderblush3	-0.173568	0.0175177
ENST00000361264	lavenderblush3	-0.185248	0.0111409
ENST00000481862	lavenderblush3	-0.0542993	0.460455
ENST00000381809	lavenderblush3	-0.0931867	0.20461
ENST00000333916	lavenderblush3	-0.137187	0.0611678
ENST00000380502	lavenderblush3	-0.102687	0.161959
ENST00000381750	lavenderblush3	-0.0968377	0.187351
ENST00000380496	lavenderblush3	-0.134794	0.0658679
ENST00000327304	lavenderblush3	-0.190256	0.00910387
ENST00000495873	lavenderblush3	-0.138697	0.0583444
ENST00000360538	lavenderblush3	-0.119453	0.103443
ENST00000381854	lavenderblush3	-0.122704	0.0943207
ENST00000397581	lavenderblush3	-0.178445	0.0145462
ENST00000397292	lavenderblush3	-0.125738	0.0863947
ENST00000484374	lavenderblush3	-0.101658	0.166228
ENST00000358901	lavenderblush3	-0.269462	0.000191977
ENST00000397149	lavenderblush3	-0.170295	0.0197966
ENST00000314103	lavenderblush3	-0.143934	0.0493783
