## Supplementary material for "Novel regulatory and transcriptional networks associated with resistance to platinum-based chemotherapy in ovarian cancer": Table S4

### Sheet: Sheet3
Table S4. Significant WGCNA module microRNAs and correlation to chemotherapy resistance.
microRNA isoform ID	Module color	Correlation to chemoresistance	P value
hsa.mir.103.1_hg18.5.167920488.167920508..	ivory	-0.0767426	0.285024
hsa.mir.103.1_hg18.5.167920489.167920508..	ivory	-0.10114	0.158385
hsa.mir.103.1_hg18.5.167920490.167920510..	ivory	-0.155089	0.0299679
hsa.mir.103.1_hg18.5.167920491.167920510..	ivory	-0.149372	0.0366562
hsa.mir.107_hg18.10.91342495.91342514..	ivory	-0.10114	0.158385
hsa.mir.107_hg18.10.91342496.91342516..	ivory	-0.155089	0.0299679
hsa.mir.107_hg18.10.91342497.91342516..	ivory	-0.149372	0.0366562
hsa.mir.128.1_hg18.2.136139486.136139504..	ivory	-0.144375	0.0434957
hsa.mir.128.1_hg18.2.136139486.136139505..	ivory	-0.136915	0.0556751
hsa.mir.128.2_hg18.3.35761023.35761041..	ivory	-0.159508	0.0255392
hsa.mir.128.2_hg18.3.35761023.35761042..	ivory	-0.115282	0.107616
hsa.mir.1306_hg18.22.18453635.18453654..	ivory	-0.107954	0.132045
hsa.mir.140_hg18.16.68524547.68524565..	ivory	-0.164458	0.0212571
hsa.mir.151_hg18.8.141811869.141811889..	ivory	-0.146927	0.0398795
hsa.mir.151_hg18.8.141811870.141811889..	ivory	-0.149647	0.0363082
hsa.mir.151_hg18.8.141811870.141811890..	ivory	-0.150421	0.0353429
hsa.mir.151_hg18.8.141811871.141811890..	ivory	-0.0956051	0.182543
hsa.mir.151_hg18.8.141811871.141811891..	ivory	-0.129284	0.0709202
hsa.mir.151_hg18.8.141811872.141811891..	ivory	-0.153141	0.0321196
hsa.mir.212_hg18.17.1900337.1900355..	ivory	-0.0667586	0.352537
hsa.mir.335_hg18.7.129923238.129923258..	ivory	-0.00831992	0.907862
hsa.mir.361_hg18.X.85045344.85045364..	ivory	-0.13127	0.0666584
hsa.mir.361_hg18.X.85045345.85045364..	ivory	-0.132943	0.0632337
hsa.mir.361_hg18.X.85045346.85045364..	ivory	-0.107263	0.134549
hsa.mir.629_hg18.15.68158782.68158801..	ivory	-0.0478361	0.505537
hsa.mir.187_hg18.18.31738795.31738818..	lightcoral	-0.186767	0.0087643
hsa.mir.187_hg18.18.31738796.31738817..	lightcoral	-0.136481	0.0564626
hsa.mir.187_hg18.18.31738796.31738818..	lightcoral	-0.125079	0.0806772
hsa.mir.187_hg18.18.31738796.31738819..	lightcoral	-0.0801786	0.263943
hsa.mir.187_hg18.18.31738797.31738817..	lightcoral	-0.107193	0.134806
hsa.mir.187_hg18.18.31738797.31738818..	lightcoral	-0.144392	0.0434719
hsa.mir.187_hg18.18.31738797.31738819..	lightcoral	-0.067125	0.349895
hsa.mir.187_hg18.18.31738798.31738818..	lightcoral	-0.160365	0.0247492
hsa.mir.187_hg18.18.31738798.31738819..	lightcoral	-0.0531554	0.459337
hsa.mir.187_hg18.18.31738799.31738818..	lightcoral	-0.187999	0.00832206
hsa.mir.187_hg18.18.31738831.31738853..	lightcoral	-0.095509	0.182985
hsa.mir.187_hg18.18.31738800.31738818..	lightcoral	-0.0821159	0.252539
hsa.mir.187_hg18.18.31738833.31738853..	lightcoral	-0.10659	0.137029
hsa.mir.187_hg18.18.31738835.31738853..	lightcoral	-0.129391	0.0706861
hsa.mir.187_hg18.18.31738833.31738854..	lightcoral	-0.0785289	0.273927
hsa.mir.187_hg18.18.31738832.31738853..	lightcoral	-0.16564	0.0203315
hsa.mir.187_hg18.18.31738801.31738819..	lightcoral	-0.129273	0.0709452
hsa.mir.221_hg18.X.45490552.45490575..	plum	0.104174	0.146205
hsa.mir.221_hg18.X.45490553.45490575..	plum	0.0815822	0.255646
hsa.mir.221_hg18.X.45490554.45490574..	plum	-0.0220042	0.759509
hsa.mir.221_hg18.X.45490554.45490575..	plum	0.0778973	0.277817
hsa.mir.221_hg18.X.45490616.45490638..	plum	0.0419375	0.559472
hsa.mir.221_hg18.X.45490616.45490639..	plum	0.04219	0.557108
hsa.mir.221_hg18.X.45490616.45490640..	plum	0.0440129	0.540183
hsa.mir.222_hg18.X.45491382.45491407..	plum	0.141688	0.0475967
hsa.mir.222_hg18.X.45491383.45491405..	plum	0.181721	0.0108006
hsa.mir.222_hg18.X.45491383.45491407..	plum	0.132301	0.0645289
hsa.mir.222_hg18.X.45491384.45491405..	plum	0.0897839	0.210765
hsa.mir.222_hg18.X.45491384.45491407..	plum	0.141704	0.0475717
hsa.mir.222_hg18.X.45491385.45491406..	plum	0.125591	0.0794344
hsa.mir.222_hg18.X.45491385.45491407..	plum	0.138264	0.0532845
hsa.mir.221_hg18.X.45490553.45490574..	plum	0.0196398	0.784681
hsa.mir.222_hg18.X.45491383.45491406..	plum	0.0209311	0.770903
hsa.mir.222_hg18.X.45491384.45491406..	plum	0.182329	0.0105349
