## Supplementary material for "Novel regulatory and transcriptional networks associated with resistance to platinum-based chemotherapy in ovarian cancer": Table S6

### Sheet: Sheet1
Table S6. Kaplan-Meier validation results for differentially expressed mRNAs.
Gene ID	log2 Fold Change	Adjusted P value	Gene Probe (KMPlotter)	HR (KM Plotter)	P value (KM Plotter)	Replication
TPM1	1.02302	0.000224875	TPM1 (210986_s_at)	2.1	9.3e-07	1
TRHDE	1.7799	0.0241599	PGPEP2 (219937_at)	1.94	1.9e-05	1
SPG20	-1.17432	0.0367364	SPG20 (236600_at)	1.85	5e-05	0
DNM2	-1.05482	0.00126225	DNM2 (202253_s_at)	0.55	0.0001	1
HNRNPF	1.62302	8.68359e-07	HNRNPF (20137_s_at)	0.57	0.00041	0
PLK2	1.11411	0.000484145	PLK2 (201_939_at)	1.75	0.00091	1
PCDHB7	-1.00307	0.0215777	PCDHB7 (231738_at)	0.59	0.001	1
PLK1	0.841813	0.016435	PLK1 (202240_at)	0.58	0.0017	0
NBR1	0.907211	0.0497024	NBR1 (201384_s_at)	1.65	0.0019	1
ANKRD46	1.20323	0.0432667	ANKRD46 (212731_at)	1.76	0.0023	1
CCNH	0.60851	0.00334087	CCNH (204093_at)	1.69	0.003	1
WDR45	0.663952	0.0241599	WDRX1 (209216_at)	0.6	0.003	0
TCF15	0.828566	0.0340295	TCF15 (207306_at)	1.57	0.0039	1
AIF1L	1.3	0.0124062	AIF1L (223075_s_at)	0.64	0.0052	0
SNRPB	-0.895588	0.0340295	SNRPB1 (213175_s_at)	0.65	0.0053	1
GALNT15	0.957062	0.0341839	GALNT15 (228501_at)	1.51	0.0064	1
MUC12	1.78206	0.000432324	MUC12 (226654_at)	0.66	0.0072	0
IGHG3	-1.9499	0.000355691	IGHA1 (217236_x_at)	1.51	0.0082	0
IGHG4	-1.97324	0.000385771	IGHA1 (217236_x_at)	1.51	0.0082	0
GAS5	1.12914	0.0228408	GAS5 (224741_x_at)	1.61	0.0082	1
C19ORF33	0.794699	0.0365468	C19orf33 (223631_s_at)	1.64	0.0083	1
RPS20	1.09975	0.00100405	RPS20 (200949_x_at)	1.57	0.0103	1
TMEM9B	0.700685	0.0363772	TMEM9B (218065_s_at)	1.48	0.0109	1
PTGS1	0.682095	0.025984	PTGS1 (238669_at)	0.67	0.0119	0
IGKC	-2.15937	0.000147377	IGK (211644_x_at)	1.5	0.0129	0
IGKV3-20	-1.84642	0.0133467	IGK (211644_x_at)	1.5	0.0129	0
IGKV3D-15	-1.63278	0.0466211	IGK (211644_x_at)	1.5	0.0129	0
NLGN1	-1.30954	0.0111032	NLGN1 (231361_at)	0.67	0.0147	1
RPL21	1.03454	0.039954	L21 (200012_x_at)	1.49	0.0151	1
SUMF2	1.03924	0.0300255	SUMF2 (225002_s_at)	0.69	0.0153	0
CCIN	-0.899167	0.0192076	CCIN (210642_at)	0.68	0.0161	1
CLU	-1.63726	0.00259301	CLU (222043_at)	1.44	0.0167	0
PPP2R4	1.44696	0.000265275	PPP2R4 (208874_x_at)	0.68	0.0169	0
KIAA0368	0.733024	0.0405145	KIAA0368 (212428_at)	0.68	0.0177	0
ITM2A	-0.831601	0.0222255	ITM2A (202746_at)	1.43	0.0193	0
PRPH	-1.33757	0.00467666	PRPH (213847_at)	0.7	0.0195	1
NUMA1	0.709422	0.0326085	NUMA1(200747_s_at)	1.43	0.0199	1
KANSL1	1.33615	0.00318361	KANSL1 (225117_at)	1.49	0.0206	1
KIAA1161	-0.538664	0.0340295	KIAA1161 (232244_at)	0.7	0.0214	1
BFSP1	-0.794249	0.0340295	CP94 (206746_at)	1.45	0.0216	0
KLK11	1.62875	0.00379605	KLK11 (205470_s_at)	0.71	0.0226	0
MTHFD1	1.90172	2.81929e-05	MTHFD1 (202309_at)	0.71	0.0249	0
IGJ	-1.3618	0.0241599	IGCJ (212592_at)	1.41	0.0251	0
RPLP0	1.14341	0.00211945	RPLP0 (211972_x_at)	1.45	0.0253	1
TSPAN1	1.75505	1.17176e-05	TSPAN1 (209114_at)	0.71	0.0255	0
EIF5A	1.35691	0.0405145	EIF5A (213753_x_at_)	0.69	0.0256	0
CAMTA1	0.916009	0.0138674	CAMTA1 (225693_s_at)	0.7	0.0259	0
PLA2G2D	-1.78364	0.000494382	PLA2G2D (220423_at)	0.7	0.0262	1
IGLV1-44	-2.01764	0.0016286	IGL@ (217227_x_at)	1.4	0.0267	0
NME1-NME2	1.30071	0.0234941	NME1 (201268_at)	0.72	0.0327	0
LRIG1	-1.51064	0.0138674	LIG-1 (211596_s_at)	0.69	0.034	1
POU2AF1	-1.32618	0.00113627	POU2AF1 (205267_at)	1.38	0.0364	0
ZNF205	-0.997739	0.00332002	ZNF205 (206416_at)	1.4	0.0384	0
TBCB	0.969564	0.0028925	TBCB (216194_s_at)	1.41	0.0403	1
RPL19	1.21228	0.000165844	RPL19 (200029_at)	1.46	0.0415	1
FOXF1	0.893265	0.00363811	FOXF1 (205935_at)	1.44	0.0446	1
ADTRP	-0.984464	0.028398	ADTRP (229070_at)	1.46	0.0461	0
KCNA3	-0.995714	0.011456	Kv1.3 (207237_at)	1.35	0.0494	0
MZB1	-1.4365	0.00183191	MZB1 (223565_at)	1.4	0.0508	0
KCNJ10	-0.983783	0.0171939	KCNJ10 (228581_at)	0.72	0.0554	0
CD38	-0.954326	0.0138674	CD38 (205692_s_at)	0.71	0.0559	0
THY1	1.0775	0.0340295	THY1 (213869_x_at)	1.4	0.0562	0
REEP6	0.999857	0.00659033	REEP6 (226597_at)	0.72	0.0563	0
HMCN2	1.41296	0.0207581	HMCN2 (241650_x_at)	1.36	0.0585	0
HOXD10	1.05672	0.00711562	HOXD10 (229400_at)	0.73	0.0587	0
KRT14	-1.55175	0.00516536	EBS4 (209351_at)	1.34	0.0591	0
CD79A	-2.02558	8.68359e-07	CD79A (205049_s_at)	0.73	0.0597	0
SLC3A2	1.21956	0.00570406	4F2HC (200924_s_at)	0.75	0.0621	0
LINC00969	-1.22414	0.000419118	LINC00969 (229820_at)	1.32	0.0708	0
CCT2	1.03608	0.00132842	CCT2 (201947_s_at)	0.74	0.0737	0
CD27	-1.05682	0.000880046	CD27 (206150_at)	1.35	0.0743	0
LCN2	1.12907	0.0212573	24p3 (212531_at)	0.75	0.0771	0
PON1	-1.52031	0.0171939	PON1 (206345_s_at)	1.35	0.0773	0
PRSS1	-2.09896	0.00132842	PRSS1 (205869_at)	0.74	0.0788	0
RBM25	0.536403	0.0438907	RNPC7 (212033_at)	1.31	0.0815	0
TTYH1	-1.7256	0.00620164	TTYH1 (219415_at)	0.73	0.0818	0
CD59	-1.0941	0.0016286	CD59 (228748_at)	1.33	0.085	0
RPL26	1.35982	0.000346596	RPL26 (222229_x_at)	0.74	0.0883	0
SHMT1	-0.953346	0.0405145	SHMT1 (224951_at)	0.75	0.0954	0
C16ORF54	-0.760009	0.0497024	C16orf54 (1559584_a_at)	1.29	0.0955	0
ERBB2	-1.02735	0.0340295	ERBB2 (216836_s_at)	1.35	0.1033	0
COL4A4	-0.938084	0.00851517	COL4A4 (229779_at)	0.78	0.107	0
YY1AP1	-0.762269	0.0341839	YY1AP1 (217836_s_at)	0.78	0.1086	0
CXCR3	-1.33464	0.0192076	CXCR3 (207681_at)	0.78	0.1173	0
BMP6	-0.996575	0.00777402	BMP6 (206176_at)	0.79	0.1198	0
KCNIP4	1.13487	0.0241599	KCNIP4 (236783_at)	1.27	0.1207	0
RPL7L1	-0.895233	0.0039416	RPL7L1 (1561770_at)	0.76	0.1208	0
SLC25A38	0.436437	0.0251201	SLC25A38 (217961_at)	0.79	0.1269	0
GABBR2	-1.43565	0.0326085	GABBR2 (209990_s_at)	0.78	0.1348	0
IGHM	-2.48935	8.68359e-07	IGHD (211868_x_at)	1.25	0.136	0
IGHG2	-1.60017	0.00663677	IGHG1 (211868_x_at)	1.25	0.136	0
IGHV3-23	-1.75514	0.0192737	IGH@ (211868_x_at)	1.25	0.136	0
RPL12	0.664794	0.00404076	RPL12 (200088_x_at)	0.78	0.1363	0
IGLV3-19	-2.19145	0.00175852	IGL@ (216846_at)	1.28	0.139	0
CSF3R	-1.11196	0.029838	CSF3R (203591_s_at)	1.25	0.1407	0
C16ORF62	-1.29625	0.0168722	C16orf62 (203173_s_at)	1.27	0.1431	0
RPL7A	2.39224	1.97657e-09	RPL7A (217740_x_at)	0.8	0.1432	0
ZNF266	1.62617	7.15153e-07	ZNF266 (214686_at)	1.25	0.1482	0
ABCC9	-0.927446	0.0280967	ABCC9 (208462_s_at)	1.26	0.1492	0
PCNXL4	1.5005	0.00284496	PCNXL4 (1568971_at)	0.77	0.1499	0
UBR4	0.553421	0.0096902	UBR4 (211950_at)	1.28	0.156	0
PVT1	0.689041	0.0444905	PVT1 (1558290_a_at)	0.81	0.1632	0
NDRG4	-1.18992	0.00134589	NDRG4 (209159_s_at)	1.24	0.1681	0
SMAD4	-0.896589	0.0493558	SMAD4 (235725_at)	1.26	0.1683	0
MLST8	1.11162	0.00707354	MLST8 (220587_s_at)	0.8	0.1716	0
MIER1	-1.57016	0.0365468	MIER1 (225475_at)	1.27	0.1779	0
R3HCC1	-0.65156	0.0434043	R3HCC1 (35156_at)	1.28	0.1783	0
EIF3E	0.926145	0.00959559	EIF3E (208697_s_at)	1.23	0.1905	0
TRIM9	1.41253	0.00146537	TRIM9 (209859_at)	0.81	0.1975	0
PDCD2	0.378719	0.0326085	PDCD2 (213581_at)	0.8	0.1991	0
RNASET2	0.578811	0.0293563	RNASET2 (217984_at)	0.8	0.2011	0
ZCCHC12	1.80043	0.000212762	ZCCHC12 (228715_at)	0.8	0.2033	0
CA11	0.713809	0.0241599	GKN1 (220191_at)	0.81	0.2105	0
CCNY	-1.30426	0.000275861	CCNY (224649_x_at)	0.82	0.2189	0
PTPRN	1.04567	0.0405145	PTPRN (204945_at)	0.83	0.2209	0
IGLV6-57	-1.83898	0.00606897	IGLV6-57 (215035_at)	1.22	0.2233	0
FAM46C	-0.760873	0.0379649	FAM46C (226811_at)	1.23	0.2303	0
FTH1	-0.816988	0.0258481	FTH1 (214211_at)	1.2	0.2319	0
IGKV4-1	-2.38595	7.09858e-05	IGKV4-1	1.2	0.2409	0
SUPT4H1	-0.885532	0.00932493	SUPT4H1 (201484_at)	0.82	0.2421	0
ACPP	-2.06755	3.47881e-05	ACPP (204393_s_at)	1.25	0.2466	0
CDHR3	1.59999	0.00404076	CDHR3 (235650_at)	0.84	0.253	0
NR5A2	-1.05876	0.00831317	hB1F-2 (210174_at)	1.23	0.2555	0
PODXL	-0.884706	0.00311408	PODXL (201578_at)	0.84	0.2584	0
NXN	1.60311	0.00113627	NXN (219489_s_at)	0.83	0.2652	0
PARP9	0.843777	0.0142185	PARP9 (223220_s_at)	0.85	0.2705	0
OAZ1	1.34071	0.00237977	AZI (200077_s_at)	0.83	0.2727	0
P2RX1	-1.03675	0.0189911	P2RX1 (210401_at)	0.85	0.2739	0
NVL	1.14546	0.0357267	NVL (207877_s_at)	1.17	0.2956	0
ZYX	1.29914	0.00284496	ZYX (215706_x_at)	1.17	0.3049	0
GRAMD1C	0.778806	0.0187661	DKFZp434C0328 (219313_at)	1.17	0.3447	0
DGCR2	-0.680377	0.0187661	SEZ-12 (214198_s_at)	0.86	0.3701	0
TFPI2	0.963592	0.019477	PP5 (209277_at)	0.86	0.3835	0
SETD4	-1.62511	0.000862355	SETD4 (219482_at)	1.14	0.3846	0
IFI27	1.19267	0.0316206	P27(202411_at)	0.88	0.388	0
KDM3A	1.06564	0.031928	KDM3A (212689_s_at)	0.87	0.3885	0
IRF4	-1.75138	2.88348e-05	IRF4 (204562_at)	0.88	0.394	0
RELN	-2.52743	1.70266e-05	RELN (205923_at)	1.14	0.4494	0
AREG	1.36399	0.0100975	AREG (205239_at)	1.12	0.4853	0
IGKV1-5	-2.44578	2.81929e-05	IGKC (216517_at)	1.33	0.626	0
IGKV1-12	-3.1026	5.35972e-07	-			-
IGHGP	-2.6347	5.35972e-07	-			-
IGKV2-28	-3.11468	8.68359e-07	-			-
IGHV5-51	-3.03675	8.68359e-07				-
IGHV4-4	-3.09723	4.7752e-06	-			-
IGKV1-33	-2.82421	8.21488e-06	-			-
IGHV3-33	-2.47445	3.91769e-05	-			-
SNORD17	1.67615	4.55905e-05	-			-
IGHV4-61	-2.49687	4.55905e-05	-			-
IGLV1-47	-2.53757	5.28892e-05	-			-
IGHV1-18	-2.52158	0.000224875	-			-
IGKV1-39	-2.43562	0.000244169	-			-
IGKV1D-12	-2.61311	0.000385771	-			-
IGLC2	-1.91573	0.000500595	-			-
IGKV1-17	-2.36422	0.000691751	-			-
IGKV3D-11	-2.24055	0.000726186	-			-
TMEM215	1.89159	0.000862355	-			-
IGKV1D-33	-2.74596	0.000880046	-			-
IGHV1-69	-2.4585	0.00103533	-			-
IGHV2-5	-2.40602	0.00104015	-			-
IGLV3-1	-2.29556	0.00113627	-			-
TMEM110-MUSTN1	-1.23409	0.00113627	-			-
IGKV1D-39	-2.26656	0.00119644	-			-
IGLC6	-1.79177	0.0021942	-			-
IGHV4-34	-2.21342	0.00311408	-			-
IGLC3	-1.69878	0.00314651	-			-
IGHV4-39	-2.10315	0.00343608	-			-
RP11-436H11.1	0.708749	0.00474875	-			-
IGHV3-30	-1.97396	0.00578151	-			-
IGHV3-7	-2.04593	0.00579398	-			-
AC018738.2	0.691761	0.0061389	-			-
IGKV3D-20	-1.97162	0.00689753	-			-
AC096579.7	-1.63253	0.00974204	-			-
RP11-284N8.3	-0.874283	0.0122638	-			-
RP11-361F15.2	0.560281	0.0128518	-			-
IGKV1-6	-1.95217	0.0146769	-			-
RPS11P5	0.593648	0.0163221	-			-
NUGGC	-0.932889	0.0222354	-			-
RP11-364L4.1	0.565694	0.0251201	-			-
IGKV3-15	-1.64446	0.0258481	-			-
RPS2P46	0.565823	0.0288334	-			-
RP11-127B20.2	0.748341	0.0302553	-			-
IGHV1-46	-1.67616	0.0316206	-			-
RP11-106M3.1	0.4699	0.0316206	-			-
RPL13AP20	0.673876	0.0326085	-			-
IGLV3-25	-1.9025	0.0340295	-			-
AC026806.2	0.675658	0.0341839	-			-
AC000068.5	-0.513396	0.0353546	-			-
RPS4XP6	0.496723	0.0365468	-			-
SNORA73B	1.16962	0.0373779	-			-
HR, Hazard ratio
