## Supplementary material for "Novel regulatory and transcriptional networks associated with resistance to platinum-based chemotherapy in ovarian cancer": Table S7

### Sheet: Sheet1
Supplementary Table S7. Kaplan-Meier validation results for differentially expressed microRNAs.
miRNA ID	log2 Fold Change	Adjusted P value	miRBase ID	HR (KM Plotter)	P value (KM Plotter)	Replication
miR-103a	-0.710096	0.0150964	hsa-mir-103a	0.61	0.0008	1
miR-199b	0.930792	0.0137281	hsa-mir-199b	2.04	0.001	1
miR-199a	0.927281	0.0137281	hsa-mir-199a	1.88	0.0019	1
miR-181d	-0.952266	0.02795	hsa-mir-181d	0.66	0.0059	1
miR-200b	-0.808505	0.0137281	hsa-mir-200b	0.67	0.0064	1
miR-148a	-0.696861	0.0137281	hsa-mir-148a	0.65	0.0089	1
miR-206	-2.83496	6.31869e-05	hsa-mir-206	0.72	0.0314	1
miR-203a	-1.17451	0.0496467	hsa-mir-203a	1.41	0.0371	0
miR-151a	-0.574779	0.0330709	hsa-mir-151a	0.71	0.0649	0
miR-205	-1.36839	0.0438057	hsa-mir-205	0.77	0.087	0
miR-675	1.38852	0.0496467	hsa-mir-675	1.35	0.1111	0
miR-320a	-1.52044	0.0137281	hsa-mir-320a	0.77	0.1339	0
miR-let-7b	0.478753	0.0317693	hsa-let-7b	1.17	0.3265	0
miR-1974	-2.26941	< 0.05	hsa-mir-1974	-	-	-
miR-886	-1.02024	0.0438057	hsa-mir-886	-	-	-
HR, Hazard ratio
